# Cytochrome P450 Enzyme Design by Constraining Catalytic Pocket in Diffusion model

**DOI:** 10.1101/2024.01.08.574609

**Authors:** Qian Wang, Xiaonan Liu, Hejian Zhang, Huanyu Chu, Chao Shi, Lei Zhang, Pi Liu, Jing Li, Xiaoxi Zhu, Yuwan Liu, Zhangxin Chen, Rong Huang, Jie Bai, Hong Chang, Tian Liu, Zhenzhan Chang, Jian Cheng, Huifeng Jiang

## Abstract

Although cytochrome P450 enzymes are the most versatile biocatalysts in nature, there is insufficient comprehension of the molecular mechanism underlying their functional innovation process. Here, by combining ancestral sequence reconstruction, reverse mutation assay and structure analysis, we identified five founder residues in the catalytic pocket of flavone 6-hydroxylase (F6H) and proposed a “three-point fixation” model to elucidate the functional innovation mechanisms of P450s in nature. According to this design principle of catalytic pocket, we further developed a de novo diffusion model (P450Diffusion) to generate artificial P450s. Ultimately, among the 17 non-natural P450s we generated, ten designs exhibited significant F6H activity and six exhibited a 1.3- to 3.5-fold increase in catalytic capacity compared to the natural CYP706X1. This work not only explores the design principle of catalytic pockets of P450s, but also provides an insight into the artificial design of P450 enzymes with desired functions.
