## Supplementary tables for "Cytochrome P450 Enzyme Design by Constraining Catalytic Pocket in Diffusion model"

### Sheet: Sheet1
Table S3. The primers used in this study
Primers	Primer sequences
Y22-Gibson-5F	tcatgtaattagttatgtcacgcttac
Y22-Gibson-3R	ATAAAGCAATCTTGATGAGGATAATG
PGK1+TDH3-Gibson-5F	tgtttttatatttgttgtaaaaagtagata
PGK1+TDH3-Gibson-3R	TTTGTTTGTTTATGTGTGTTTATTCG
ATR2-Gibson-5F	GAATAAACACACATAAACAAACAAAATGtcctcttcttcttcttcgtc
ATR2-Gibson-3R	TTATCCTCATCAAGATTGCTTTATttaccatacatctctaagatatcttc
ancX-Gibson-5F	actttttacaacaaatataaaaacaATGGCTTCTAACGAATTGGCTTTTTCA
ancX-Gibson-3R	agcgtgacataactaattacatgaTTACATGTACAAAGAAGCATCTGGTAATCT
ancX-Gibson-5F	actttttacaacaaatataaaaacaATGGCTTCTAACGAATTGGCTT
ancX-Gibson-3R	agcgtgacataactaattacatgaTTACATGTACAATGAAGCATCAGA
ancX1-Gibson-5F	actttttacaacaaatataaaaacaATGGCTTCTAACGAATTGGCTT
ancX1-Gibson-3R	agcgtgacataactaattacatgaTTACATGTATAATGACAAATCAGACA
ancX2-Gibson-5F	actttttacaacaaatataaaaacaATGGCTTCTAACGAATTGGCTT
ancX2-Gibson-3R	agcgtgacataactaattacatgaTTACATGTACAATGACAAATCAGACAAT
pYES-3R-zhong	CGCTGGTGAAAGTAAAAGATGCTGAAG
pYES-5F-zhong	CATCTTTTACTTTCACCAGCGTTTCTGG
eGFP-Linker-5F	ggcggcggaatggtgagcaagggcgaggagctgttc
pYES-eGFP-3R	AATATTCCCTATAGTGAGTCGTATTA
F6H_Design11361-5F	TAGCAGCTGTAATACGACTCACTATAGGGAATATTATGGCTTCTAATGAATTGGCCTTC
F6H_Design11361-3R	aacagctcctcgcccttgctcaccattccgccgccCAAGTACAAGGAAGCATCAGACAATC
F6H_Design6444-5F	TAGCAGCTGTAATACGACTCACTATAGGGAATATTATGGCTTCTAATGAACTGGCTTTC
F6H_Design6444-3R	aacagctcctcgcccttgctcaccattccgccgccAACGTACAAAGAAGCGTCAGACAGT
F6H_Design33380-5F	TAGCAGCTGTAATACGACTCACTATAGGGAATATTATGGCTTCTAACGAACTGGCTTTC
F6H_Design33380-3R	aacagctcctcgcccttgctcaccattccgccgccCATGTACAAGTTGTGATCGGATAATCTTTGAG
F6H_Design84497-5F	TAGCAGCTGTAATACGACTCACTATAGGGAATATTATGGCTTCTAACGAATTAGCCTTTTCTG
F6H_Design84497-3R	aacagctcctcgcccttgctcaccattccgccgccAGAGTACAAGGACAAATCTGACAAACG
F6H_Design91808-5F	TAGCAGCTGTAATACGACTCACTATAGGGAATATTATGGCTTCCAACGAATTAGCTTTCTC
F6H_Design91808-3R	aacagctcctcgcccttgctcaccattccgccgccCATGTACAAGTTGTGGTCCGATAAACG
F6H_Design58683-5F	TAGCAGCTGTAATACGACTCACTATAGGGAATATTATGGCTTCCAACGAATTGGC
F6H_Design58683-3R	aacagctcctcgcccttgctcaccatttccgccgccCATGTACAGGCTGGCATCAGAT
F6H_Design49566-5F	TAGCAGCTGTAATACGACTCACTATAGGGAATATTatggcttctaacgaattggc
F6H_Design49566-3R	aacagctcctcgcccttgctcaccattccgccgcccatgtacaaactaacatctaatctcttggt
CYP706X1(F6H)_GFP-5F	TAGCAGCTGTAATACGACTCACTATAGGGAATATTATGGCATCAAACGAGCTTGCTT
CYP706X1(F6H)_GFP-3R	aacagctcctcgcccttgctcaccattccgccgccCATGTAAAGGCTTAGGTCACTTAATCT
ancXY-16-I109V-F	AACAGAAATCCACCAgTTGCTGGTTTAGCAACATCATAC
ancXY-16-I109V-R	GTTGCTAAACCAGCAAcTGGTGGATTTCTGTTTGCGAAAG
ancXY-16-G111A-F	GAAATCCACCAATTGCTGcaTTAGCAACATCATACGGTGC
ancXY-16-G111A-R	CCGTATGATGTTGCTAAtgCAGCAATTGGTGGATTTCTGT
ancXY-16-T114I-F	TGCTGGTTTAGCAAttTCATACGGTGCTAATGATATCG
ancXY-16-T114I-R	CATTAGCACCGTATGAaaTTGCTAAACCAGCAATTGGTG
ancXY-16-S115T-F	GCTGGTTTAGCAACAaCATACGGTGCTAATGATATCG
ancXY-16-S115T-R	CATTAGCACCGTATGtTGTTGCTAAACCAGCAATTGG
ancXY-16-A118G-F	CAACATCATACGGTGgTAATGATATCGCTTTCGCAAAC
ancXY-16-A118G-R	GAAAGCGATATCATTAcCACCGTATGATGTTGCTAAAC
ancXY-16-N119Q-F	ACATCATACGGTGCTcaaGATATCGCTTTCGCAAACAACAAC
ancXY-16-N119Q-R	GAAAGCGATATCttgAGCACCGTATGATGTTGCTAA
ancXY-16-F123W-F	CTAATGATATCGCTTggGCAAACAACAACTCTAACTGGAG
ancXY-16-F123W-R	AGAGTTGTTGTTTGCccAAGCGATATCATTAGCACCGTA
ancXY-16-A124S-F	CTAATGATATCGCTTTCtctAACAACAACTCTAACTGGAGA
ancXY-16-A124S-R	AGTTAGAGTTGTTGTTagaGAAAGCGATATCATTAGCACCGT
ancXY-16-A220L-F	AGATCGTTGAAATCttgGGTGCACCAAACATCTCTGATT
ancXY-16-A220L-R	GATGTTTGGTGCACCcaaGATTTCAACGATCTTAGAAACAAC
ancXY-16-M248L-F	GAAATGAAAAGACAAtTGAAGCAATTCGATAGAATCTTCG
ancXY-16-M248L-R	TATCGAATTGCTTCAaTTGTCTTTTCATTTCTCTTTCAACACC
ancXY-16-F251L-F	GACAAATGAAGCAATTgGATAGAATCTTCGAATCAATTATTGAAG
ancXY-16-F251L-R	GATTCGAAGATTCTATCcAATTGCTTCATTTGTCTTTTCATTTC
ancXY-16-V307L-F	CAAATTAAAGCTTTAttaGTTGATATTTTCTTGGGTGGT
ancXY-16-V307L-R	CAAGAAAATATCAACtaaTAAAGCTTTAATTTGTGTGATATTA
ancXY-16-F311L-F	CTTTAGTTGTTGATATTTTgTTGGGTGGTACTGATGCTACA
ancXY-16-F311L-R	ATCAGTACCACCCAAcAAAATATCAACAACTAAAGCTTTAATTTG
ancXY-16-A317T-F	CTTGGGTGGTACTGATaCTACATCTGCAATGGTTGAATG
ancXY-16-A317T-R	ACCATTGCAGATGTAGtATCAGTACCACCCAAGAAAATATC
ancXY-16-A320T-F	ACTGATGCTACATCTaCAATGGTTGAATGGGCTATG
ancXY-16-A320T-R	CCCATTCAACCATTGtAGATGTAGCATCAGTACCAC
ancXY-16-L381I-F	CCATTGCCATTGTTAattCCAAGATCTCCAAATCAATCA
ancXY-16-L381I-R	GATTTGGAGATCTTGGaatTAACAATGGCAATGGTGGATG

### Sheet: Sheet2
Table S4. The strains and plasmids used in this study
Strains	Relevant characteristics	Source
W303-1B	W303 (MATα, ade2–1; ura3–1; his3–11,15; trp1–1; leu2–3,112; can 1–100)	3
Trans-T1	F-φ88(lacZ)△M15△lacX74hsdR(rk-,mk+)△recA1398endAltonA	TransGen
DMT	F-φ88(lacZ)△M15△(lacZYA-argF)U169△recA1endAhsdR17(rk-,mk+)phoAsupE44thi-1 gyrA96relAl tonA	TransGen
BL21(DE3)	F-; ompT; hsdS（rBB-mB－);gal;dcm（DE3）	TransGen
Plasmids	Relevant characteristics	Reference
YCplac22	Centromeric vector, TRP1, AmpR	3
YCplac33	Centromeric vector, URA3, AmpR	3
YCplac22-PE	Centromeric vector, TRP1, AmpR, pPGK1 and tCYC1	3
YCplac33-PE	Centromeric vector, URA3, AmpR, pPGK1 and tCYC1	3
Y33-ATR2	YCplac33 vector, pTDH3-ATR2-tTDH1	Lab preserved
Y22-ATR2-ancXY	YCplac22 vector, pPGK1-ancXY-tCYC1/pTDH3-ATR2-tTDH1	This study
Y22-ATR2- ancX	YCplac22 vector, pPGK1-ancX-tCYC1/pTDH3-ATR2-tTDH1	This study
Y22-ATR2-ancX1	YCplac22 vector, pPGK1-ancX1-tCYC1/pTDH3-ATR2-tTDH1	This study
Y22-ATR2-ancX2	YCplac22 vector, pPGK1-ancX2-tCYC1/pTDH3-ATR2-tTDH1	This study
Y22-ATR2-ancX3	YCplac22 vector, pPGK1-ancX3-tCYC1/pTDH3-ATR2-tTDH1	This study
Y22-ATR2-ancXY-16	YCplac22 vector, pPGK1-ancXY-16-tCYC1/pTDH3-ATR2-tTDH1	This study
Y22-Cnan706X	YCplac22 vector, pPGK1-Cnan706X-tCYC1	Genscript Biotech Corporation
Y22-Lasl706X	YCplac22 vector, pPGK1-Lasl706X-tCYC1	Genscript Biotech Corporation
Y22-CYP73A1	YCplac22 vector, pPGK1-CYP73A1-tCYC1	Genscript Biotech Corporation
Y22-CYP706A3	YCplac22 vector, pPGK1-CYP706A3-tCYC1	Genscript Biotech Corporation
Y22-CYP706B1	YCplac22 vector, pPGK1-CYP706B1-tCYC1	Genscript Biotech Corporation
Y22-CYP706C55	YCplac22 vector, pPGK1-CYP706C55-tCYC1	Genscript Biotech Corporation
Y22-CYP706M1	YCplac22 vector, pPGK1-CYP706M1-tCYC1	Genscript Biotech Corporation
Y22-Design6444	YCplac22 vector, pPGK1-Design6444-tCYC1	Genscript Biotech Corporation
Y22-Design11361	YCplac22 vector, pPGK1-Design11361-tCYC1	Genscript Biotech Corporation
Y22-Design33380	YCplac22 vector, pPGK1-Design33380-tCYC1	Genscript Biotech Corporation
Y22-Design49566	YCplac22 vector, pPGK1-Design49566-tCYC1	Genscript Biotech Corporation
Y22-Design58683	YCplac22 vector, pPGK1-Design58683-tCYC1	Genscript Biotech Corporation
Y22-Design84497	YCplac22 vector, pPGK1-Design84497-tCYC1	Genscript Biotech Corporation
Y22-Design91808	YCplac22 vector, pPGK1-Design91808-tCYC1	Genscript Biotech Corporation
Y22-Design25159	YCplac22 vector, pPGK1-Design25159-tCYC1	Genscript Biotech Corporation
Y22-Design12854	YCplac22 vector, pPGK1-Design12854-tCYC1	Genscript Biotech Corporation
Y22-Design42565	YCplac22 vector, pPGK1-Design42565-tCYC1	Genscript Biotech Corporation
Y22-Design33105	YCplac22 vector, pPGK1-Design33105-tCYC1	Genscript Biotech Corporation
Y22-Design468	YCplac22 vector, pPGK1-Design468-tCYC1	Genscript Biotech Corporation
Y22-Design4779	YCplac22 vector, pPGK1-Design4779-tCYC1	Genscript Biotech Corporation
Y22-Design3644	YCplac22 vector, pPGK1-Design3644-tCYC1	Genscript Biotech Corporation
Y22-Design58	YCplac22 vector, pPGK1-Design58-tCYC1	Genscript Biotech Corporation
Y22-Design2205	YCplac22 vector, pPGK1-Design2205-tCYC1	Genscript Biotech Corporation
Y22-Design4129	YCplac22 vector, pPGK1-Design4129-tCYC1	Genscript Biotech Corporation
pYES2.0_Design11361	pYES2.0 vector, pGAL1-Design11361-GFP-tCYC1	This study
pYES2.0_Design49566	pYES2.0 vector, pGAL1-Design49566-GFP-tCYC1	This study
pYES2.0_Design33380	pYES2.0 vector, pGAL1-Design33380-GFP-tCYC1	This study
pYES2.0-Design58683	pYES2.0 vector, pGAL1-Design58683-GFP-tCYC1	This study
pYES2.0_Design6444	pYES2.0 vector, pGAL1-Design6444-GFP-tCYC1	This study
pYES2.0_Design84497	pYES2.0 vector, pGAL1-Design84497-GFP-tCYC1	This study
pYES2.0_Design91808	pYES2.0 vector, pGAL1-Design91808-GFP-tCYC1	This study
pYES2.0_CYP706X1(EbF6H)	pYES2.0 vector, pGAL1-EbF6H-GFP-tCYC1	This study
Refernce 3:Liu, X. et al. Engineering yeast for the production of breviscapine by genomic analysis and synthetic biology approaches. Nature communications 9, 1-10 (2018).
